# A global synthesis of yeast in microbiomes

**DOI:** 10.64898/2025.12.17.695015

**Authors:** Chieh-Ping Lin, Alberto Geroldi, Nelly Selem, Gianni Liti, Isheng Jason Tsai

## Abstract

Yeasts are widespread members of microbial communities across terrestrial, aquatic, and host-associated environments, yet they remain underrepresented in microbiome studies due to low abundance and methodological biases. By combining a literature review with a meta-analysis of ∼44,000 fungal metabarcoding samples from the GlobalFungi database, we show that yeasts occur in over 90% of samples, confirming their global ubiquity. Basidiomycetous lineages—especially *Agaricomycotina*—were most frequently detected, whereas *Saccharomycotina* were more restricted to anthropogenic and aquatic settings. Although yeasts typically comprised only ∼0.1% of fungal reads, their distributions were non-random and reflected distinct habitat preferences across environments. In ∼3% of samples, yeasts exceeded 25% of reads, with genera such as *Aureobasidium*, *Hanseniaspora*, and *Saccharomyces* episodically dominating nutrient-rich or human-influenced environments. Cosmopolitan genera including *Vishniacozyma, Solicoccozyma,* and *Rhodotorula* were broadly distributed but remain underreported in microbiome surveys. Shotgun metagenomic data further confirmed yeast presence across diverse microbiomes, though with consistently low coverage, reflecting the “curse of low abundance.” Despite their rarity, yeasts likely play disproportionate roles in nutrient cycling, plant growth, and host interactions. We recommend inclusive multi-kingdom approaches—improved primers, long-read sequencing, and quantitative tools—to better integrate yeasts in microbiomes.
