## Supplementary Tables for "A global synthesis of yeast in microbiomes"

### Sheet: 工作表1
Supplementary Table S1. Summary of 40 selected microbiome studies.
Paper (APA)	Title	DOI	Journal	Type	Environment Type	Sample Type	Investigation Method	Dominant Yeast Genera	Prevalence Yeast Genera	Mentioned Yeast Genera	Key Sentence (on dominance)	notes	Criteria
Rosa, L. H., Pinto, O. H. B., Šantl-Temkiv, T., Convey, P., Carvalho-Silva, M., Rosa, C. A., & Câmara, P. E. (2020). DNA metabarcoding of fungal diversity in air and snow of Livingston Island, South Shetland Islands, Antarctica. Scientific Reports, 10(1), 21793.	DNA metabarcoding of fungal diversity in air and snow of Livingston Island, South Shetland Islands, Antarctica	10.1038/s41598-020-78630-6	Scientific Reports	Environment	Polar (Antarctic) air & snow	Air filters & melted snow	ITS2 region metabarcoding	Meyerozyma, Malassezia, Hanseniaspora, Rhodotorula		Cyberlindnera, Debaryomyces, Schwanniomyces, Saccharomyces, Lodderomyces, Candida, Yamadazyma, Pichia, Leucosporidium, Vishniacozyma, Vanrija	In contrast, 27 fungal ASVs (Cladosporium sp., Pseudogymnoascus roseus, Penicillium sp., Meyerozyma guilliermondii, Lecidea sp., Malassezia restricta, Pseudogymnoascus sp. 3, Hanseniaspora lachancei, Pseudogymnoascus sp. 2, Austroplaca darbishirei, Mortierella gamsii, Malassezia globosa, Rhodotorula diobovata, Mortierella sp. 1, Ascomycota sp., Mortierella fimbricystis, Penicillium polonicum, Lec…	Leucosporidiella >> Leucosporidium	>1,000 reads; approx 4.77%
Walsh, A. M., Macori, G., Kilcawley, K. N., & Cotter, P. D. (2020). Meta-analysis of cheese microbiomes highlights contributions to multiple aspects of quality. Nature Food, 1(8), 500-510.	Meta-analysis of cheese microbiomes highlights contributions to multiple aspects of quality	10.1038/s43016-020-0129-3	Nature Food	Food	Fermented Food	artisanal cheese	Shotgun metagenomics	Debaryomyces			The only prevalent eukaryotic species was Debaryomyces hansenii (35.9%).		prevalence: 0.1% relative abundance in 10% of samples (actual: 35.9%)
Mota-Gutierrez, J., Botta, C., Ferrocino, I., Giordano, M., Bertolino, M., Dolci, P., ... & Cocolin, L. (2018). Dynamics and biodiversity of bacterial and yeast communities during fermentation of cocoa beans. Applied and Environmental Microbiology, 84(19), e01164-18.	Dynamics and Biodiversity of Bacterial and Yeast Communities during Fermentation of Cocoa Beans	10.1128/AEM.01164-18	Applied and Environmental Microbiology	Food	Food ferment	cocoa bean with pulp- noninoculated	ITS2 region metabarcoding & isolation+RFLP	Hanseniaspora, Pichia, Saccharomyces, Candida	Kluyveromyces	Issatchenkia, Saccharomycopsis, Torulaspora	1. Hanseniaspora opuntiae, S. cerevisiae, Pichia pijperi, Acetobacter pasteurianus, and Lactobacillus fermentum were the most abundant operational taxonomic units (OTUs) during both fermentation processes (B and H), although different relative abundances were observed. 2. Furthermore, repetitive extragenic palindromic-PCR (REP-PCR) fingerprints and a comparison with the starter profiles highlight…		top 5 (average 19.085%; median 16.56%)
						cocoa bean with pulp- inoculated		Hanseniaspora, Saccharomyces, Pichia, Torulaspora, Kluyveromyces	Candida	Issatchenkia, Saccharomycopsis		fermenation with inoculating S. cerevisiae ID67 and T. delbrueckii ID103
Kaewkrajay, C., Chanmethakul, T., & Limtong, S. (2020). Assessment of diversity of culturable marine yeasts associated with corals and zoanthids in the Gulf of Thailand, South China Sea. Microorganisms, 8(4), 474.	Assessment of Diversity of Culturable Marine Yeasts Associated with Corals and Zoanthids in the Gulf of Thailand, South China Sea	10.3390/microorganisms8040474	Microorganisms	Environment	Marine (coral/zoanthid)	Coral, zoanthid swabs	Culture-based isolation & ITS and LSU sequencing	Rhodotorula	Papiliotrema, Candida	Meyerozyma, Kodamaea, Wickerhamomyces, Vishniacozyma, Filobasidium, Naganishia, Sterigmatomyces, Cystobasidium, Rhodosporidiobolus	1. The ascomycetous yeasts comprised nine known species from four genera (Candida, Meyerozyma, Kodamaea, and Wickerhamomyces), whereas the basidiomycetous yeasts comprised 10 known species from eight genera (Vishniacozyma, Filobasidium, Naganishia, Papiliotrema, Sterigmatomyces, Cystobasidium, Rhodotorula, and Rhodosporidiobolus) 2. The species with the highest occurrence was Rhodotorula mucilagi…		highest occurrence (27.5%)
Kauserud, H., Martin-Sanchez, P. M., Estensmo, E. L., Botnen, S., Morgado, L., Maurice, S., ... & Skrede, I. (2025). Yeasts prefer daycares and molds prefer private homes. Microbial Ecology, 88(1), 1-10.	Yeasts Prefer Daycares and Molds Prefer Private Homes	10.1007/s00248-025-02505-4	Microbial Ecology	Environment	Indoor built (homes/daycares)	Dust swabs	ITS2 region metabarcoding		Saccharomyces, Candida, Debaryomyces, Cryptococcus, Filobasidium, Malassezia, Naganishia, Rhodotorula		1. on genus level, ascomycetous yeasts, like Saccharomyces, Candida, and Debaryomyces, as well as basidiomycetous yeasts like Cryptococcus, Filobasidium, Malassezia, Naganishia, and Rhodotorula, were proportionally more abundant in daycares. 2. “Yeast fungi…were proportionally more abundant in the daycares…with Saccharomycetales dominating.”		Prevalence: Relatively abundant compare to the other environment (percentage not shown)
Medeiros, M. J., Seo, L., Macias, A., Price, D. K., & Yew, J. Y. (2024). Bacterial and fungal components of the microbiome have distinct roles in Hawaiian Drosophila reproduction. ISME communications, 4(1), ycae134.	Bacterial and fungal components of the microbiome have distinct roles in Hawaiian drosophila reproduction	10.1093/ismeco/ycae134	ISME Communications	Animal	Insect (Hawaiian Drosophila)	Drosophila	ITS2 region metabarcoding	Pichia	Saccharomycopsis, Candida	Metschnikowia, Papiliotrema, Rhodotorula, Wickerhamomyces, Zygoascus, Geotrichum, Kurtzmaniella, Hannaella, Kazachstania			Fig2D-F; Relative abundance of Pichia more than 50%
Šunić, I., Havaš Auguštin, D., Šarac, J., Michl, K., Cernava, T., Jakobsen, R. R., ... & Lovrić, M. (2025). Associations Between Indoor Fungal Community Structures and Environmental Factors: Insights from the Evidence-Driven Indoor Air-Quality Improvement Study. Journal of fungi, 11(4), 261.	Associations Between Indoor Fungal Community Structures and Environmental Factors: Insights from the Evidence-Driven Indoor Air-Quality Improvement Study	10.3390/jof11040261	Journal of Fungi	Environment	Indoor residencies	Bed dust (children's mattresses, pillows, and bedding)	ITS2 region metabarcoding	Malassezia	Aureobasidium, Vishniacozyma, Debaryomyces, Saccharomyces, Candida, Filobasidium, Cyberlindnera		1. Dominant genera included Malassezia, Cladosporium, and the family Didymosphaeriaceae. 2. Households with pets showed a higher abundance of Aureobasidium and Vishniacozyma while Malassezia was more dominant in homes without pets		Fig5; > 15%
Mašínová, T., Bahnmann, B. D., Větrovský, T., Tomšovský, M., Merunková, K., & Baldrian, P. (2017). Drivers of yeast community composition in the litter and soil of a temperate forest. FEMS microbiology ecology, 93(2), fiw223.	Drivers of yeast community composition in the litter and soil of a temperate forest	10.1093/femsec/fiw223	FEMS Microbiol Ecology	Plant	Forest soil/litter	Soil & litter sampling	ITS2 region metabarcoding	Saitozyma, Solicoccozyma, Apiotrichum, Curvibasidium, Vishniacozyma, Fellozyma, Phaeotremella	Leucosporidium, Piskurozyma, Fonsecazyma, Candida, Tremella, Rhodotorula, Cutaneotrichosporon, Kockovaella, Pseudohyphozyma	Buckleyzyma, Cryptococcus, Filobasidium, Genolevuria, Goffeauzyma, Hamamotoa, Heterocephalacria, Mrakia, Oberwinklerozyma, Phenoliferia, Pseudotremella, Rhodosporidiobolus, Sporobolomyces, Yamadamyces	1. Soil samples were dominated by members of the genera Saitozyma (40.9%), Solicoccozyma (33.1%) and Apiotrichum (11.6%). 2. Even though yeast communities in litter contained more specieswith relatively higher abundance, Saitozyma (13.7%), Solicoccozyma (10.9%) and Apiotrichum (6.4%) were again the most abundant genera in most samples. Other genera with high sequence abundances included Curvibasi…		> 5%
Jones, R., Fountain, M. T., Andreani, N. A., Günther, C. S., & Goddard, M. R. (2022). The relative abundances of yeasts attractive to Drosophila suzukii differ between fruit types and are greatest on raspberries. Scientific Reports, 12(1), 10382.	The relative abundances of yeasts attractive to Drosophila suzukii differ between fruit types and are greatest on raspberries	10.1038/s41598-022-14275-x	Scientific Reports	Plant	Fruit surfaces	Fruits (blueberries/cherries/raspberries/strawberries)	ITS2 region metabarcoding & culturing	Aureobasidium, Metschnikowia, Hanseniaspora, Pichia	Candida	Exobasidium, Kalmanozyma, Schwanniomyces, Barnettozyma, Debaryomyces, Geotrichum, Martiniozyma, Starmerella, Kodamaea, Hyphopichia, Saccharomyces	1. Raspberry had a greater prevalence of Saccharomycetales yeasts attractive to D. suzukii, including Hanseniaspora uvarum. 2. Metschnikowia was the most abundant Saccharomycetales genus (40.0% of Saccharomycetales reads), followed by Hanseniaspora (38.2%), then Pichia (5.2%). 3. Candida was the most diverse genus within the order Saccharomycetales accounting for 21.8% of phylotypes, despite only…		> 5% within Saccharomycetales reads
Nash, A. K., Auchtung, T. A., Wong, M. C., Smith, D. P., Gesell, J. R., Ross, M. C., ... & Petrosino, J. F. (2017). The gut mycobiome of the Human Microbiome Project healthy cohort. Microbiome, 5(1), 153.	The gut mycobiome of the Human Microbiome Project healthy cohort	10.1186/s40168-017-0373-4	Microbiome	Human	Human gut	Fecal samples	ITS2 region metabarcoding	Saccharomyces, Malassezia, Candida	Cyberlindnera, Pichia, Debaryomyces, Galactomyces, Clavispora	Kurtzmaniella, Yarrowia, Kluyveromyces, Hanseniaspora, Kazachstania, Yamadazyma	1. Specifically, fungal communities were characterized by a high prevalence of Saccharomyces, Malassezia, and Candida, with S. cerevisiae, M. restricta, and C. albicans operational taxonomic units (OTUs) present in 96.8, 88.3, and 80.8% of samples, respectively		top3; median relatuve abundance >2%
Niu, C., Tu, Y., Jin, Q., Chen, Z., Yuan, K., Wang, M., ... & Huang, Z. (2023). Mapping the human oral and gut fungal microbiota in patients with metabolic dysfunction-associated fatty liver disease. Frontiers in Cellular and Infection Microbiology, 13, 1157368.	Mapping the human oral and gut fungal microbiota in patients with metabolic dysfunction-associated fatty liver disease	10.3389/fcimb.2023.1157368	Frontiers in Cellular and Infection Microbiology	Human	Human oral, gut and blood	Oral swabs, saliva, blood, stool	metagenomics	Saccharomyces, Schizosaccharomyces		Candida, Malassezia, Kluyveromyces, Lipomyces, Lodderomyces, Saitoella, Sugiyamaella, Kazachstania, Tremella, Clavispora	1. Saccharomyces cerevisiae (S. cerevisiae) and Schizosaccharomyces pombe (S. pombe), were more abundant in supragingival plaques of MAFLD groups. Conversely, these two species were more abundant in feces of the healthy group.		Relatively abundant compare to the other group (percentage not shown)
Malassigné, S., Minard, G., Vallon, L., Martin, E., Valiente Moro, C., & Luis, P. (2021). Diversity and functions of yeast communities associated with insects. Microorganisms, 9(8), 1552.	Diversity and Functions of Yeast Communities Associated with Insects (Review)	10.3390/microorganisms9081552	Microorganisms	Animal	Insects (various)	Insect surface / gut sampling		Yarrowia, Torulaspora, Pichia, Aureobasidium, Hyphopichia, Candida, Hanseniaspora, Metschnikowia, Saccharomyces, Zygosaccharomyces	Starmerella, Wickerhamiella, Rhodotorula, Kuraishia, Ogataea, Cyberlindnera, Papiliotrema, Vishniacozyma, Kwoniella, Hannaella	Meyerozyma, Pseudozyma, Cryptococcus, Saitozyma, Debaryomyces, Malassezia			19-99%
Zhu, H. Y., Han, D. Y., Guo, L. C., Li, J. N., Wei, X. Y., Zhang, R. P., ... & Bai, F. Y. (2023). Diversity and distribution of yeasts in intertidal zones of China. Frontiers in Marine Science, 10, 1286511.	Diversity and distribution of yeasts in intertidal zones of China	10.3389/fmars.2023.1286511	Frontiers in Marine Science	Environment	Intertidal coastal zones	Marine water, sediment, plants, benthos	Isolation & ITS and LSU sequencing	Candida, Scheffersomyces, Rhodotorula, Metschnikowia, Pichia	Diutina, Geotrichum, Kluyveromyces, Kodamaea, Meyerozyma, Nakaseomyces, Saccharomyces, Saccharomycopsis, Wickerhamomyces, Cystobasidium, Moesziomyces, Papiliotrema, Saitozyma, Trichosporon	Clavispora, Saturnispora, Starmerella, Crinitomyces, Tortispora, Derxomyces, Exophiala, Aureobasidium, Hanseniaspora, Kazachstania, Zygoascus, Yarrowia, Wickerhamiella, Barnettozyma, Cyberlindnera, Naumovozyma, Torulaspora, Lachancea, Nematodospora, Yamadazyma, Lodderomyces, Hyphopichia, Debaryomyces, Kurtzmaniella, Vanderwaltozyma, Mrakia, Tausonia, Cystofilobasidium, Solicoccozyma, Filobasidium…	1. Furthermore, three ascomycetous yeast species, Candida parapsilosis, Candida tropicalis, and Scheffersomyces spartinae were isolated from all the provinces sampled except Tianjin.; 2. Both Candida and Rhodotorula accounted for over 20% each in the BBW group, whereas in the BHW group, only Metschnikowia accounted for over 20%. Rhodotorula was the dominant genus in HZW group but with a less rati…		highest occurrence or relative abundance >15%
Zhu, S., Cai, Y., Li, Y., Xiong, J., Lei, Y., & Sun, Y. (2023). Effects of temporal and spatial scales on soil yeast communities in the peach orchard. Frontiers in Microbiology, 14, 1226142.	Effects of temporal and spatial scales on soil yeast communities in the peach orchard	10.3389/fmicb.2023.1226142	Frontiers in Microbiology	Plant	Agricultural orchard soil	Bulk soil and rhizosphere soil	LSU metabarcoding	Cryptococcus, Pichia, Clavispora, Tausonia, Zygosaccharomyces, Cyniclomyces, Saturnispora, Trigonopsis	Solicoccozyma, Udeniomyces, Candida, Filobasidium, Aureobasidium, Papiliotrema, Rhodotorula, Saitozyma, Goffeauzyma, Naganishia, Cyberlindnera	Acaromyces, Apiotrichum, Ballistosporomyces, Bannoa, Barnettozyma, Blastobotrys, Buckleyzyma, Bullera, Carlosrosaea, Chionosphaera, Citeromyces, Curvibasidium, Cutaneotrichosporon, Cystobasidiopsis, Cystobasidium, Cystofilobasidium, Danielozyma, Debaryomyces, Derxomyces, Dioszegia, Eremothecium, Erythrobasidium, Fereydounia, Galactomyces, Geotrichum, Hannaella, Hanseniaspora, Heterocephalacria, H…	1. These include 19 dominant genera that accounted for greater than 1% were Cryptococcus (21.40%), Pichia (9.615%), Clavispora (9.249%), Tausonia (5.491%), Zygosaccharomyces (4.849%), Solicoccozyma (4.527%), Udeniomyces (3.912%), Candida (3.294%), Filobasidium (3.284%), Trigonopsis (3.124%), Aureobasidium (3.024%), Papiliotrema (2.822%), Saturnispora (2.752%), Rhodotorula (2.060%), Saitozyma (2.0…	Sterigmatosporidium >> Cuniculitrema; Tsuchiyaea >> Crytococcus	relative abundance > 1%; manually change to 5%
Morales Moreira, Z. P., Helgason, B. L., & Germida, J. J. (2021). Crop, genotype, and field environmental conditions shape bacterial and fungal seed epiphytic microbiomes. Canadian Journal of Microbiology, 67(2), 161-173.	Crop, genotype, and field environmental conditions shape bacterial and fungal seed epiphytic microbiomes	10.1139/cjm-2020-0306	Canadian Journal of Microbiology	Plant	Agricultural (seed surfaces)	Seed washes	ITS1 region metabarcoding	Sporobolomyces, Filobasidium, Vishniacozyma	Dioszegia, Tilletiopsis, Bulleromyces, Cystofilobasidium, Papiliotrema, Holtermanniella		1. Core community of fungi comprised members of Alternaria spp.,Mycosphaerella tassiana, Vishniacozyma spp., Fusarium acuminatum, Filobasidium spp., and Dioszegia hungarica species		Fig4; approx >5%
Landis, E. A., Oliverio, A. M., McKenney, E. A., Nichols, L. M., Kfoury, N., Biango-Daniels, M., ... & Wolfe, B. E. (2021). The diversity and function of sourdough starter microbiomes. elife, 10, e61644.	The diversity and function of sourdough starter microbiomes	10.7554/eLife.61644	eLife	Food	Fermented Food	Sourdough starter	ITS1 region metabarcoding	Saccharomyces, Wickerhamomyces, Kazachstania,	Udeniomyces, Sporobolomyces, Bulleromyces, Pichia, Naumovozyma, Candida	Nakaseomyces, Vanderwaltozyma, Hanseniaspora, Cyberlindnera, Torulaspora, Meyerozyma, Trichomonascus	1. The yeasts S. cerevisiae, W. anomalus, K. humilis, and K. servazii were chosen because of their abundance 2. Saccharomyces cerevisiae accounted for >50% of fungal ITS reads in 77% of samples. 3. Many communities were dominated by a single yeast and/or bacterial species with a median of three LAB/AAB and one yeast per starter		top 5 yeast in mean relative abundance (percentage not shown)
Veselská, T., Švec, K., Kostovčík, M., Peral-Aranega, E., Garcia-Fraile, P., Křížková, B., ... & Kolařík, M. (2023). Proportions of taxa belonging to the gut core microbiome change throughout the life cycle and season of the bark beetle Ips typographus. FEMS Microbiology Ecology, 99(8), fiad072.	Proportions of taxa belonging to the gut core microbiome change throughout the life cycle and season of the bark beetle Ips typographus	10.1093/femsec/fiad072	FEMS Microbiology Ecology	Animal	Insect(Bark beetle)	Bark beetle gut	ITS2 region metabarcoding, Isolation & ITS and LSU sequencing	Ogataea, Meyerozyma, Wickerhamomyces, Nakazawaea	Kuraishia	Yamadazyma, Cyberlindnera, Danielozyma, Saccharomycopsis	1. The five most abundant species were Ogataea ramenticola (37.3% of all isolated morphotypes), Meyerozyma guilliermondii (34.3%), Wickerhamomyces bisporus (15.8%), Nakazawaea ambrosiae (7%), and Ophiostoma bicolor (3.3%). 2. The five most prevalent species were Meyerozyma guilliermondii (found in 34.3% of isolated guts), Ogataea ramenticola (29.8%), Kuraishia molischiana (23.4%), Wickerhamomyces…		top5 species (min: 7%)
Sessou, P., Keisam, S., Tuikhar, N., Gagara, M., Farougou, S., & Jeyaram, K. (2019). High-Throughput Illumina MiSeq amplicon sequencing of yeast communities associated with indigenous dairy products from republics of benin and niger. Frontiers in Microbiology, 10, 594.	High-Throughput Illumina MiSeq Amplicon Sequencing of Yeast Communities Associated With Indigenous Dairy Products From Republics of Benin and Niger	10.3389/fmicb.2019.00594	Frontiers in Microbiology	Food	Fermented Food	Wagashi cheese and fermented milk	ITS1 region metabarcoding	Kluyveromyces, Saccharomyces, Candida		Malassezia, Meyerozyma, Yamadazyma, Torulaspora, Hanseniaspora	1. Kluyveromyces marxianus (39.42%), S. cerevisiae (17.28%), Candida parapsilosis (7.23%), and Sagenomella keratitidis (5.62%) were predominant in the naturally fermented milk of Benin and Niger. Regarding the cheese samples, K. marxianus (61.13%), S. keratitidis Kluyveromyces marxianus (6.44%), C. parapsilosis (4.93%), and S. cerevisiae (4.65%) were prevalent.
Yang, J., Woo, J. J., Oh, S. Y., Kim, W., & Hur, J. S. (2023). Fungal community inside lichen: a curious case of sparse diversity and high modularity. Environmental Microbiome, 18(1), 73.	Fungal community inside lichen: a curious case of sparse diversity and high modularity	10.1186/s40793-023-00531-8	Environmental Microbiome	Plant	Forest lichen and bark	Lichen and bark	ITS1 region metabarcoding			Exophiala, Dioszegia, Ustilago
Boynton, P. J., Peterson, C. N., & Pringle, A. (2019). Superior dispersal ability can lead to persistent ecological dominance throughout succession. Applied and environmental microbiology, 85(6), e02421-18.	Superior Dispersal Ability Can Lead to Persistent Ecological Dominance throughout Succession	10.1128/AEM.02421-18	Applied and environmental microbiology	Plant	Pitcher	Pitcher	ITS2 region metabarcoding	Candida	Rhodotorula, Moesziomyces	Aureobasidium, Ballistosporomyces, Bullera, Chrysozyma, Cryptococcus, Curvibasidium, Cyberlindnera, Debaryomyces, Dioszegia, Exidia, Exobasidium, Exophiala, Filobasidium, Genolevuria, Goffeauzyma, Hannaella, Hyphopichia, Leucosporidium, Malassezia, Metschnikowia, Oberwinklerozyma, Piskurozyma, Pseudohyphozyma, Rhodosporidiobolus, Sporobolomyces, Taphrina, Tilletiopsis, Udeniomyces, Ustilentyloma,…	1. C. pseudoglaebosa, in the class Saccharomycetes, was the numerically dominant taxon in the fungal metacommunity, but was not dominant in every pitcher 2. C. pseudoglaebosa represented 41%, R. babjevae represented 2%, and M. aphidis represented 0.06% of total sequences in the sequencing data set.		C. pseudoglaebosa represented 41% of total sequences in the sequencing data set.
Sakda, P., Xiang, X., Wu, Y., Zhang, X., Xu, W., & Zhou, L. (2023). Gut Fungal Communities Are Influenced by Seasonality in Captive Baikal Teal (Sibirionetta formosa) and Common Teal (Anas crecca). Animals, 13(18), 2948.	Gut Fungal Communities Are Influenced by Seasonality in Captive Baikal Teal (Sibirionetta formosa) and Common Teal (Anas crecca)	10.3390/ani13182948	Animals	Animal	Avian gut (Teal)	Avian fecal samples	ITS1 region metabarcoding	Cryptococcus, Candida	Cystobasidium, Debaryomyces	Wickerhamomyces, Malassezia	1. The dominant genera included Cryptococcus (21.14%), Aspergillus (20.23%), Gibberella (11.77%), and Candida (11.00%). 2. Cystobasidium and Davidiella were significantly higher in Baikal teal in autumn. 3. For example, genera Catenaria and Wickerhamomyces were exclusively detected during the summer season. 4. However, the genera Davidiella, Debaryomyces, Guehomyces, Penicillium, Rhodosporidium, …		> 10%
Xiang, X., Jin, L., Yang, Z., Zhang, N., & Zhang, F. (2021). Dramatic shifts in intestinal fungal community between wintering Hooded Crane and Domestic Goose. Avian Research, 12(1), 1.	Dramatic shifts in intestinal fungal community between wintering Hooded Crane and Domestic Goose	10.1186/s40657-020-00238-1	Avian Research	Animal	Avian gut(Goose and Crane)	Avian fecal samples	ITS1 region metabarcoding		Rhodotorula	Cryptococcus, Candida, Trichosporon	1. Two enriched genera (i.e., Acremonium and Rhodotorula) which could increase host’s digestion were detected in guts of Hooded Cranes. 2. Indicator analysis showed that there were 18 (e.g. Acremonium, Phoma, Rhodotorula, etc.) and six (i.e., Aspergillus, Talaromyces, Sagenomella, etc.) indicator genera in Hooded Crane and Greylag Goose, respectively
Robinson, K., Yang, Q., Stewart, S. et al. Biogeography, succession, and origin of the chicken intestinal mycobiome. Microbiome 10, 55 (2022). https://doi.org/10.1186/s40168-022-01252-9	Biogeography, succession, and origin of the chicken intestinal mycobiome	10.1186/s40168-022-01252-9	Microbiome	Animal	Avian gastrointestinal(Chicken)	Digesta and evironment (Feed, wood shavings, water, and air dust samples)	ITS2 region metabarcoding	Candida		Trichosporon, Meyerozyma, Aureobasidium	1. The intestinal mycobiota was dominated by the phyla Ascomycota and Basidiomycota with Gibberella, Aspergillus, and Candida being the most abundant genera.		top 5 abundant
Danko, D., Bezdan, D., Afshin, E. E., Ahsanuddin, S., Bhattacharya, C., Butler, D. J., ... & Bittner, L. (2021). A global metagenomic map of urban microbiomes and antimicrobial resistance. Cell, 184(13), 3376-3393.	A global metagenomic map of urban microbiomes and antimicrobial resistance	10.1016/j.cell.2021.05.002	Cell	Environment	urban built environment	Surface swabs (mass transit)	metagenomics		Saccharomyces		1. The sub-core microbiome was principally bacterial, with just one high-confidence eukaryote identified: Saccharomyces cerevisiae.
Izawa, K., Kubosaki, A., Kobayashi, N., Akiyama, Y., Yamazaki, A., Hashimoto, K., ... & Watanabe, M. (2020). Comprehensive fungal community analysis of house dust using next-generation sequencing. International journal of environmental research and public health, 17(16), 5842.	Comprehensive Fungal Community Analysis of House Dust Using Next-Generation Sequencing	10.3390/ijerph17165842	International journal of environmental research and public health	Environment	Indoor built (home)	Dust	ITS1 region metabarcoding and Isolation	Malassezia, Candida, Aureobasidium	Exophiala, Knufia	Cryptococcus, Cystobasidium, Cystofilobasidium, Debaryomyces, Filobasidium, Hanseniaspora, Meyerozyma, Pichia, Rhodotorula, Sporobolomyces, Sterigmatomyces, Vishniacozyma	1. Furthermore, we detected a high abundance of Malassezia in all samples. 2. We found that five genera, Aspergillus (maximum: 84.2%), Aureobasidium (14.4%), Candida (12.2%), Cladosporium (46.3%) and Penicillium (16.0%), had occupancy rates of at least 5% in at least one house dust sample. 3. We found that seven genera, including Aspergillus (maximum: 84.2%), Candida (12.2%), Exophiala (14.1%) Ma…		> 5%
de Mesquita, C. P. B., Vimercati, L., Wu, D., Childress, M. K., Danz, A., Grupe, A. C., ... & Quandt, C. A. (2024). Fungal diversity and function in metagenomes sequenced from extreme environments. Fungal Ecology, 72, 101383.	Fungal diversity and function in metagenomes sequenced from extreme environments	10.1016/j.funeco.2024.101383	Fungal Ecology	Environment	Extreme environment	Extreme environment (Data)	metagenomics	Malassezia		Candida, Histoplasma, Lodderomyces, Naumovozyma	1. Malassezia was the most relatively abundant fungal genus in hydrothermal vents.		Mean of counts per million of Malassezia is 0.07629; Relative abundance of fungal sequences among assembled contigs across all of the metagenomes ranged from 0 to 10.4% (mean 0.18%).
Leech, J., Cabrera-Rubio, R., Walsh, A. M., Macori, G., Walsh, C. J., Barton, W., ... & Cotter, P. D. (2020). Fermented-food metagenomics reveals substrate-associated differences in taxonomy and health-associated and antibiotic resistance determinants. MSystems, 5(6), 10-1128.	Fermented-Food Metagenomics Reveals Substrate-Associated Differences in Taxonomy and Health-Associated and Antibiotic Resistance Determinants	10.1128/msystems.00522-20	MSystems	Food	Fermented Food	dairy-, sugar-, and brine-type fermented foods	metagenomics	Pichia, Kazachstania, Kluyveromyces, Brettanomyces, Hanseniaspora, Saccharomyces		Zygosaccharomyces, Torulaspora, Saitoella, Candida, Cyberlindnera, Debaryomyces, Eremothecium, Geotrichum, Kuraishia, Lachancea, Lipomyces, Malassezia, Meyerozyma, Nadsonia, Naumovozyma, Pachysolen, Starmerella, Sugiyamaella, Tetrapisispora, Vanderwaltozyma, Wickerhamomyces, Yarrowia	1. The seven sauerkraut samples and five kimchi samples analyzed contained many of the genera regarded as being typical of these foods, such as Lactobacillus, Leuconostoc, the yeast Pichia, Rahnella, and the yeast Kazachstania 2. The next most abundant species was Streptococcus thermophilus (16%), followed by S. infantarius (5.7%), the yeast Kluyveromyces marxianus (3.7%), Escherichia coli (3.5%)…		the most abundant (>2%)
Vallejo-Arróliga, M., & Rojas-Jimenez, K. (2024). Yeasts of Pichia (Pichiaceae) dominate the mycobiome of Hermetia illucens (Diptera: Stratiomyidae) larvae during urban composting. Revista de Biología Tropical, 72(1).	Yeasts of Pichia (Pichiaceae) dominate the mycobiome of Hermetia illucens (Diptera: Stratiomyidae) larvae during urban composting	10.15517/rev.biol.trop..v71i1.57898	Revista de Biología Tropical	Animal	Insect (Fly)	Fly larval gut	ITS2 region metabarcoding	Pichia, Galactomyces, Candida		Issatchenkia, Kazachstania, Saprochaete	1. Pichia, the dominant genus within the Saccharomycetales, has a mean relative abundance of 65 %, ranging from 75.3 % (M3LJ) to 47.8 % (M1JL). 2. In samples M1JL to M4JL, Galactomyces shows relative abundances ranging from 18.2 to 7.0 %, Candida from 8.4 to 8.8 %, and Archaeospora from 14.8 to 4.7 %.		> 5%
Carlino, N., Blanco-Míguez, A., Punčochář, M., Mengoni, C., Pinto, F., Tatti, A., ... & Yap, M. (2024). Unexplored microbial diversity from 2,500 food metagenomes and links with the human microbiome. Cell, 187(20), 5775-5795.	Unexplored microbial diversity from 2,500 food metagenomes and links with the human microbiome	10.1016/j.cell.2024.07.039	Cell	Food	Food	Food(Data)	metagenomics	Saccharomyces	Debaryomyces, Kluyveromyces, Pichia, Wickerhamiella	Zygotorulaspora, Candida, Lachancea, Brettanomyces, Hanseniaspora, Yarrowia, Zygosaccharomyces, Diutina, Blastobotrys	1. S. cerevisiae was the most reconstructed SGB (191 MAGs), mostly recovered from fermented beverages (149) and alcoholic beverages 2. Other commonly reconstructed species were D. hansenii group 1 (130 MAGs mostly from dairy and fermented meat), Penicillium roqueforti (37 MAGs from multiple blue cheeses), Scopulariopsis brevicaulis (36 MAGs), and Kluyveromyces lactis (26 MAGs). Moreover, species …		the most reconstructed
Niu, X., Lin, L., Zhang, T., An, X., Li, Y., Yu, Y., ... & Ding, L. (2024). Comparison of the intestinal flora of wild and artificial breeding green turtles (Chelonia mydas). Frontiers in Microbiology, 15, 1412015.	Comparison of the intestinal flora of wild and artificial breeding green turtles (Chelonia mydas)	10.3389/fmicb.2024.1412015	Frontiers in Microbiology	Animal	Amphibian gut (Green turtle)	Green turtle gut- wild	ITS1 region metabarcoding	Candida, Rhodotorula	Meyerozyma, Aureobasidium	Malassezia, Sterigmatomyces, Cystobasidium, Lodderomyces, Hannaella, Papiliotrema, Vishniacozyma, Kodamaea	1. Meanwhile, in wild green turtles, the most abundant intestinal fungal genera were Candida, unclassified Fungi, and Rhodotorula; in artificially bred green turtles, unclassified Fungi, Fusarium, and Sterigmatomyces predominated 2. Significant differences between wild and artificially bred green turtles gut fungi were observed in the genera Candida, Fusarium, Sterigmatomyces, Acremonium, Rhodoto…		the most abundant
						Green turtle gut- anthropogenic		Sterigmatomyces		Candida, Cystobasidium, Meyerozyma, Cutaneotrichosporon
Lai, S., Yan, Y., Pu, Y., Lin, S., Qiu, J. G., Jiang, B. H., ... & Zhao, X. M. (2023). Enterotypes of the human gut mycobiome. Microbiome, 11(1), 179.	Enterotypes of the human gut mycobiome	10.1186/s40168-023-01586-y	Microbiome	Human	Human gut	Fecal samples	ITS1 or ITS2 region metabarcoding	Saccharomyces, Candida	Debaryomyces	Malassezia, Cyberlindnera, Dipodascus, Issatchenkia, Cutaneotrichosporon, Eremothecium, Rhodotorula, Hannaella, Saitozyma, Bulleromyces, Hanseniaspora, Trichomonascus, Cystofilobasidium, Solicoccozyma	1. At the genus level, Saccharomyces and Candida were the most abundant genera across all samples, followed by Penicillium and Aspergillus.		the most abundant
Dimitrov, R., Gouliamova, D., Guéorguiev, B., Smith, M., Groenewald, M., & Boekhout, T. (2024). First DNA Barcoding Survey in Bulgaria Unveiled Huge Diversity of Yeasts in Insects. Insects, 15(8), 566. https://doi.org/10.3390/insects15080566	First DNA Barcoding Survey in Bulgaria Unveiled Huge Diversity of Yeasts in Insects	10.3390/insects15080566	Insects	Animal	Insects (various)	Insect gut	Isolation & ITS and LSU sequencing	Scheffersomyces, Filobasidium	Suhomyces, Debaryomyces, Schwanniomyces, Metschnikowia, Hanseniaspora, Starmerella, Candida, Apiotrichum	Saccharomyces, Lachancea, Nakaseomyces, Meyerozyma, Exophiala, Kluyveromyces, Pichia, Teunomyces, Yarrowia, Diutina, Kazachstania, Ogataea, Priceomyces, Wickerhamiella, Wickerhamomyces, Naganishia, Rhodosporidium, Vanrija, Rhodotorula, Trichosporon, Cystobasidium	1. DNA barcoding analysis revealed that 89 isolates of yeasts were affiliated with ascomycetous yeast genera—Candida, Debaryomyces, Diutina, Exophiala, Hanseniaspora, Kazachstania, Kluyveromyces, Lachanceae, Metschnikowia, Meyerozyma, Nakaseomyces, Ogataea, Pichia, Priceomyces, Saccharomyces, Scheffersomyces, Starmerella, Wickerhamiella and Wickerhamomyces.		>5 isolates
Singh, P., Santoni, S., Weber, A. et al. Understanding the phyllosphere microbiome assemblage in grape species (Vitaceae) with amplicon sequence data structures. Sci Rep 9, 14294 (2019). https://doi.org/10.1038/s41598-019-50839-0	Understanding the phyllosphere microbiome assemblage in grape species (Vitaceae) with amplicon sequence data structures.	10.1038/s41598-019-50839-0	Scientific Reports	Plant	Leaf surface	Grape leaves	ITS2 region metabarcoding	Aureobasidium		Knufia, Torula, Vishniacozyma, Exophiala, Fibulobasidium, Cryptococcus	1. Out of these, Sphingomonas, Methylobacterium, Rubelimicrobium, Blastococcus and Alternaria, Aureobasidium, Cladosporium, Lachnum were most abundant bacterial and fungal genera, respectively		the most abundant
Prisnee, T. L., Rahman, R., Fouhse, J. M., Van Kessel, A. G., Brook, R. K., & Willing, B. P. (2023). Tracking the fecal mycobiome through the lifespan of production pigs and a comparison to the feral pig. Applied and Environmental Microbiology, 89(11), e00977-23.	Tracking the fecal mycobiome through the lifespan of production pigs and a comparison to the feral pig	10.1128/aem.00977-23	Applied and Environmental Microbiology	Animal	Pig gut	Fecal, ileum, cecal- feral pig	ITS2 region metabarcoding	Vishniacozyma, Sporobolomyces, Candida	Mrakia	Kazachstania, Saccharomyces, Kalmanozyma, Naganishia, Hyphopichia, Diutina	1. All but one of the sows fell into one of two categories: ≤10% K. slooffiae (n = 7) or ≥70% K. slooffiae (n = 4). One sow had 35% K. slooffiaeslooffiae. 2. Kazachstania and Saccharomyces were more abundant in both commercial and experimental pigs than feral pigs		>10%
						Fecal, ileum, cecal- commercial		Kazachstania, Saccharomyces	Kalmanozyma, Naganishia, Diutina, Hyphopichia	Nakaseomyces, Vishniacozyma, Malassezia, Issatchenkia, Candida, Debaryomyces, Tausonia, Sporobolomyces, Candida
Hu, J., Chen, J., Hou, Q. et al. Core-predominant gut fungus Kazachstania slooffiae promotes intestinal epithelial glycolysis via lysine desuccinylation in pigs. Microbiome 11, 31 (2023). https://doi.org/10.1186/s40168-023-01468-3	Core-predominant gut fungus Kazachstania slooffiae promotes intestinal epithelial glycolysis via lysine desuccinylation in pigs	10.1186/s40168-023-01468-3	Microbiome	Animal	Pig gut	Fecal samples	ITS2 region metabarcoding	Kazachstania, Nakaseomyces, Meyerozyma, Cutaneotrichosporon	Rhodotorula, Malassezia, Candida, Trichosporon	Pichia, Ustilago, Issatchenkia, Saccharomyces, Metschnikowia, Naumovozyma, Pseudozyma	1. The Kazachstania was the most abundant fungal genus in weaned piglets and DLY, SZL, and NX finishing pigs 2. Nakaseomyces was the most abundant fungal genus in the HM finishing pigs 3. Meyerozyma guilliermondii was the most abundant fungal species in the TM and CM finishing pigs 4. Cutaneotrichosporon jirovecii was the most abundant fungal species in the LW finishing pigs
Lokesh, J., Siriyappagouder, P. & Fernandes, J.M.O. Unravelling the temporal and spatial variation of fungal phylotypes from embryo to adult stages in Atlantic salmon. Sci Rep 14, 981 (2024). https://doi.org/10.1038/s41598-023-50883-x	Unravelling the temporal and spatial variation of fungal phylotypes from embryo to adult stages in Atlantic salmon	10.1038/s41598-023-50883-x	Scientific Reports	Animal	Salmon gut	intestine, distal intestine	ITS2 region metabarcoding	Saccharomyces, Candida	Cryptococcus, Malassezia	Trichosporon, Exophiala, Aureobasidium, Debaryomyces	1. The phylotypes Davidiella tassiana (0.25%), Cryptococcus albidus (0.14%), Nectriaceae sp. (0.14%), Alternaria metachromatica(0.1%) and Saccharomyces cerevisiae (0.085%) were most significant in EE, while Sordariomycetes sp. (0.09%) and Ceratobasidiaceae sp. (0.04%) were significantly abundant in EBH. Humicola nigrescens (0.48%), Corticiaceae sp. (0.03%), Malassezia restricta (0.05%), Trichoder…		not specified
Guo, W., Na, M., Liu, S., Li, K., Du, H., Zhang, J., ... & Liu, Y. (2025). Relationships between rumen methanogens and fungal communities and their response to changes in alfalfa forms and starch in sheep diets. Frontiers in Microbiomes, 4, 1567462.	Relationships between rumen methanogens and fungal communities and their response to changes in alfalfa forms and starch in sheep diets	10.3389/frmbi.2025.1567462	Frontiers in Microbiomes	Animal	Sheep Rumen	Rumen contents	ITS1 region metabarcoding	Candida	Exophiala, Occultifur, Meyerozyma	Hannaella, Wickerhamomyces, Metschnikowia, Papiliotrema, Clavispora, Cystobasidium	1. Theseincluded five genera: Candida (29.92%–43.31%), Sarocladium (16.62%–26.69%), Penicillium (8.57%–13.84%), Cladosporium (2.66%–4.93%), and Aspergillus (0.45%–11.30%), which accounted for at least 70% of the fungi genera present 2. In contrast, the relative abundance of Occultifur and Meyerozyma were decreased in the AH diet compared to the AS diets (P < 0.05)		top 5 abundant (>10%)
Bradshaw, A. J., Poo, S., Malter, T. E., Strasbaugh, R. M., Bodner, B., Hincher, M. R., ... & Tabima, J. F. (2025). Characterization of a core fungal community and captivity-induced “mycobiome” change in Fowler’s Toad (Anaxyrus fowleri). bioRxiv, 2025-07.	Characterization of a core fungal community and captivity-induced “mycobiome” change in Fowler’s Toad (Anaxyrus fowleri)	10.1101/2025.07.08.659677	bioRxiv	Animal	Amphibian gut (Toad)	Fecal samples	ITS1 region metabarcoding	Papiliotrema		Rhodotorula, Meyerozyma, Cystobasidium, Hyphopichia, Filobasidium, Metschnikowia	1. At the genus level, Basidiobolus (20%), Mucor (15%), Aspergillus (7%), and Papiliotrema (5%) comprised the majority of this persistent community		>5%
Siriyappagouder, P., Kiron, V., Lokesh, J., Rajeish, M., Kopp, M., & Fernandes, J. (2018). The intestinal mycobiota in wild zebrafish comprises mainly Dothideomycetes while Saccharomycetes predominate in their laboratory-reared counterparts. Frontiers in Microbiology, 9, 387.	The Intestinal Mycobiota in Wild Zebrafish Comprises Mainly Dothideomycetes While Saccharomycetes Predominate in Their Laboratory-Reared Counterparts	10.3389/fmicb.2018.00387	Frontiers in Microbiology	Animal	Zebrafish gastrointestinal	gastrointestinal tracts- lab kept or reared	ITS2 region metabarcoding	Debaryomyces, Cryptococcus		Rhodotorula, Pseudozyma, Candida, Saccharomyces, Malassezia, Millerozyma, Leucosporidium, Pichia	1. In contrast, Saccharomycetes was the dominant class in the samples from Bodø (73%) and Uttara (74%) (Figure 1B), which mainly comprised the genus Debaryomyces (Figure 1D). 2. Furthermore, another characteristic feature of laboratoryreared fish was the significant abundance of Cryptococcus victoriae belonging to the low occurring class Tremellomycetes (Figures 3, 4) 3. Saprotrophs were the most…	Leucosporidiella >> Leucosporidium	the most abundant
						gastrointestinal tracts- wild		Debaryomyces, Saccharomyces	Trichosporon	Sporobolomyces, Sympodiomycopsis, Cryptococcus
